# Enzyme-free biochemical production of seamlessly N-to-C cyclized peptides from natural or recombinant proteins

**DOI:** 10.1101/2025.07.31.667801

**Authors:** Ali Behboodian, Eugene Serebryany

## Abstract

Many naturally occurring or synthetic cyclic peptides are valuable as pharmaceuticals, but this stable and versatile class of molecules has not yet found applications beyond medicine. The main reason is the high cost of developing, producing, and altering these molecules via the gold-standard solid-phase synthesis methods. We focus on a class of cyclic peptides that have no disulfides, only canonical amino acids, and seamless peptide backbones. Known as orbitides or circular bacteriocins, such compounds are ribosomally synthesized and enzymatically cyclized by plants and bacteria. We report a simple method for producing them from naturally abundant proteins or from recombinantly expressed precursor polypeptides. The reaction proceeds under mild aqueous conditions, without the need for enzymes, and using only one chemical reagent, which is readily available. We demonstrate production of a 17-mer cyclic peptide from a wild-type human eye lens γ-crystallin and of a set of 10-residue cyclic peptides from recombinantly expressed polypeptide precursors. We investigate the effects of reaction conditions and sequence changes on reaction efficiency, identify the products by their complex mass spectrometry fragmentation patterns, and chromatographically separate linear and cyclic peptide forms. Our methodology opens the way to large-scale, cost-effective production of stable yet biodegradable, easily designable cyclic peptides for applications not only in medicine, but in areas like biotechnology, materials, agriculture, and pest control. It may also enable production of diverse cyclic peptide libraries from arbitrarily chosen natural protein sources.
