## Supplementary File 1 for "Enzyme-free biochemical production of seamlessly N-to-C cyclized peptides from natural or recombinant proteins"

### Sheet: Sheet1
Construct 1.3							10	9	8	7	6	5			precursor	587.31	1172.62	exact match							precursor	391.69	1172.07	close to 391.88							precursor	608.13	1214.26	close to 608.32
GKFISREFHA	2+	3+	4+				GKFISREFHA	GKFISREFH	GKFISREF	GKFISRE	GKFISR	GKFIS			RT	17.12-81.86 min									RT	26.40-81.67 min									cyclic Ac	608.317	1214.63
Unmod	596.317	397.88	298.662				KFISREFHAG	KFISREFHA	KFISREFH	KFISREF	KFISRE	KFISR			I(precursor)	923000									I(precursor)	180000	for 391.88								I(608.31)	129000
1 Ac	617.322	411.884	309.165				FISREFHAGK	FISREFHAG	FISREFHA	FISREFH	FISREF	FISRE																							I(608.81)	513000
cyclic unmod (net loss 1 H2O)	587.312	391.877	294.16				ISREFHAGKF	ISREFHAGK	ISREFHAG	ISREFHA	ISREFH	ISREF			Set a cutoff of 3.5e04			Set a cutoff of 1e04							Set a cutoff of 3.5e04			Set a cutoff of 1e04							RT	10.14-44.42 min
cyclic 1 Ac	608.317	405.881	304.662				SREFHAGKFI	SREFHAGKF	SREFHAGK	SREFHAG	SREFHA	SREFH			m/z	I	z	m	diff	assignmt					m/z	I	z	m	diff	assignmt
							REFHAGKFIS	REFHAGKFI	REFHAGKF	REFHAGK	REFHAG	REFHA			578.3	206000	2	1154.6	18.02	intact water loss					382.54	665000	3	1144.62		intact CO loss					Possible peak call error => in this spectrum, assign everything based on the most intense m/z isotope peak (typically 2nd lowest m/z)
							EFHAGKFISR	EFHAGKFIS	EFHAGKFI	EFHAGKF	EFHAGK	EFHAG			573.31	463000	2	1144.62	28	intact CO loss					537.79	183000	2	1073.58		GKFISREFH CO loss					Set a cutoff of 3.5e04			Set a cutoff of 1e04
							FHAGKFISRE	FHAGKFISR	FHAGKFIS	FHAGKFI	FHAGKF	FHAGK			551.79	131000	2	1101.58		GKFISREFH					528.79	343000	2	1055.58		GKFISREFH CO loss and water loss					m/z	I	z	m	diff	assignmt
							HAGKFISREF	HAGKFISRE	HAGKFISR	HAGKFIS	HAGKFI	HAGKF			542.79	64700	2	1083.58	18	GKFISREFH water loss					352.86	245000	3	1055.58		GKFISREFH CO loss and water loss					599.81	108000	2	1196.62	18.0148	intact water loss
	1190.63	1172.62					AGKFISREFH	AGKFISREF	AGKFISRE	AGKFISR	AGKFIS	AGKFI			537.79	152000	2	1073.58	28	GKFISREFH CO loss					351.18	241000	3	1050.54		?					594.82	271000	2	1186.64	27.9948	intact CO loss
	1232.64	1214.63													530.77	92700	2	1059.54		SREFHAGKF					348.18	101000	3	1041.54		SREFHAGKF water loss					585.81	18900	2	1168.62	46.0148	intact CO and water loss
	42.0106	42.0106					all w/o water	9	8	7	6	5			528.79	117000	2	1055.58	46	GKFISREFH CO loss and water loss					521.76	620000	2	1041.52		SREFHAGKF water loss					573.3	216000	2	1143.6		GK(Ac)FISREFH
							i.e. cyclic broken)	1101.57	964.513	817.445	688.402	532.301			521.76	98200	2	1041.52										0							599.31	12500	2	1195.62		precursor water loss
						1172.62	(i.e., cyclic opened)	1101.57	964.513	817.445	688.402	532.301			521.76	98200	2	1041.52	18.02	SREFHAGKF water loss					347.19	118000	3	1038.57		?					564.29	22000	2	1125.58	18.02	GK(Ac)FISREFH water loss
								1115.59	1044.55	907.492	760.423	631.381			523.27	34100	2	1044.54		FISREFHAG					520.25	534000	2	1038.5		?					559.3	113000	2	1115.6	28	GK(Ac)FISREFH CO loss
								1044.51	987.493	916.456	779.397	632.328			516.77	35300	2	1031.54	28	SREFHAGKF CO loss					344.85	480000	3	1031.55		SREFHAGKF CO loss					552.27	56400	2	1101.54		SREFHAGK(Ac)F
								1025.54	897.446	840.424	769.387	632.328			513.78	88000	2	1025.56		HAGKFISRE					516.77	453000	2	1031.54		SREFHAGKF CO loss					1079.56	118000	1	1077.56		AGK(Ac)FISREFH
								1059.53	912.457	784.362	727.34	656.303			509.28	26900	2	1016.56	27.98	FISREFHAG CO loss					343.53	405000	3	1027.59		?					538.28	41200	2	1073.56	27.98	SREFHAGK(Ac)F CO loss
								1085.58	972.493	825.425	697.33	640.308			504.78	28500	2	1007.56	18	HAGKFISRE water loss					343.53	405000	3	1027.59		?					535.28	80600	2	1067.56		HAGK(Ac)FISRE
								1016.51	929.476	816.392	669.323	541.228			499.78	20400	2	997.56	28	HAGKFISRE CO loss					513.78	340000	2	1025.56		HAGKFISRE	ISREFHAGK				1051.56	51700	1	1049.56	28	AGK(Ac)FISREFH CO loss
								1043.57	887.465	800.433	687.349	540.281			494.75	16800	2	987.5		FISREFHA					508.26	244000	2	1014.52		?					526.28	22600	2	1049.56	18	HAGK(Ac)FISRE water loss
								1025.54	896.498	740.397	653.365	540.281			491.27	10800	2	980.54		?					504.78	228000	2	1007.56		HAGKFISRE water loss	ISREFHAGK water loss				521.28	22100	2	1039.56	28	HAGK(Ac)FISRE CO loss
								1035.55	888.482	759.439	603.338	516.306			480.75	14100	2	959.5	28	FISREFHA CO loss					492.26	415000	2	982.52		?					513.78	19600	2	1024.56		?
															478.25	11800	2	954.5		?					965.52	41500	1	964.52		GKFISREF					1025.55	14200	1	1023.55		?
															459.23	60500	2	916.46		FISREFH					478.25	118000	2	954.5		?					504.78	15300	2	1006.56	16.99	GK(Ac)FISREF?
							Linear, w/ water								457.23	54700	2	912.46		SREFHAGK					937.52	50700	1	936.52		GKFISREF CO loss					1008.53	37900	1	1006.53		GK(Ac)FISREF
							10	9	8	7	6	5			445.24	86800	2	888.48		AGKFISRE					463.24	146000	2	924.48		?					1006.51	12000	1	1004.51		?
							GKFISREFHA	GKFISREFH	GKFISREF	GKFISRE	GKFISR	GKFIS			404.23	11400	2	806.46		?					309.16	60300	3	924.48		?					980.53	15000	1	978.53	28.03	GK(Ac)FISREF CO loss
							1190.63	1119.58	982.524	835.455	706.413	550.311			371.7	11100	2	741.4		?					925.46	110000	1	924.46		?					478.74	72200	2	954.48		SREFHAGK(Ac)
															329.16	10600	2	656.32		SREFH					460.26	437000	2	918.52		GKFISREF CO and water loss					470.76	13700	2	938.52		HAGK(Ac)FISR
							GKFISREFHA	KFISREFHA	FISREFHA	ISREFHA	SREFHA	REFHA			1045.51	15000	1	1044.51		FISREFHAG					305.84	74600	3	914.52		?					466.75	12400	2	930.5		AGK(Ac)FISRE
							1190.63	1133.6	1005.5	858.435	745.351	658.319			1036.55	44500	1	1035.55		AGKFISREF					457.23	1010000	2	912.46		SREFHAGK					932.49	34100	1	930.49		AGK(Ac)FISRE
															1008.56	35300	1	1007.56	27.99	AGKFISREF CO loss					913.46	249000	1	912.46		SREFHAGK					464.74	10800	2	926.48	28	SREFHAGK(Ac) CO loss
							NB: N-term is more + charged => B-ions predominate in the fragmentation pattern								988.5	21500	1	987.5		FISREFHA					455.25	347000	2	908.5		?					904.5	13900	1	902.5	28	AGK(Ac)FISRE CO loss
															965.52	36600	1	964.52		GKFISREF					449.73	467000	2	897.46		ISREFHAG					861.46	12100	1	859.46		GK(Ac)FISRE
							Linear, +Ac on G or K								947.51	28500	1	946.51	18.01	GKFISREF water loss					898.45	165000	1	897.45		ISREFHAG					803.45	10800	1	801.45		AGK(Ac)FISR
							10	9	8	7	6	5			937.52	27400	1	936.52	28	GKFISREF CO loss					896.43	119000	1	895.43		?					587.31	230000	1	585.31		?
							GKFISREFHA	GKFISREFH	GKFISREF	GKFISRE	GKFISR	GKFIS			919.51	24700	1	918.51	46.01	GKFISREF water and CO loss					446.26	513000	2	890.52
							1232.64	1161.59	1024.53	877.466	748.423	592.322			917.46	34100	1	916.46		FISREFH					445.24	520000	2	888.48		AGKFISRE
															913.46	25600	1	912.46		SREFHAGK					889.47	136000	1	888.47		AGKFISRE
							GKFISREFHA	KFISREFHA	FISREFHA	ISREFHA	SREFHA	REFHA			889.48	56000	1	888.48		AGKFISRE					870.46	77500	1	869.46		?
							1232.64	1175.61	1005.5	858.435	745.351	658.319			818.45	13700	1	817.45		GKFISRE					434.72	321000	2	867.44		?
															802.4	1.6e+94	1	801.4		?					861.49	59700	1	860.49		AGKFISRE CO loss
															800.44	13000	1	799.44	18.01	GKFISRE water loss					421.22	218000	2	840.44		ISREFHA
							Cyclic + Ac on K								797.43	13400	1	796.43		?					841.43	89500	1	840.43		ISREFHA
							10	9	8	7	6	5			785.37	12300	1	784.37		SREFHAG					834.41	89500	1	833.41		?
							GKFISREFHA	GKFISREFH	GKFISREF	GKFISRE	GKFISR	GKFIS			780.4	37800	1	779.4		FISREF					412.71	197000	2	823.42		?
							KFISREFHAG	KFISREFHA	KFISREFH	KFISREF	KFISRE	KFISR			770.39	17500	1	769.39		ISREFH					818.44	74800	1	817.44		?
							FISREFHAGK	FISREFHAG	FISREFHA	FISREFH	FISREF	FISRE			760.44	11800	1	759.44		AGKFISR					407.22	144000	2	812.44		ISREFHA CO loss
							ISREFHAGKF	ISREFHAGK	ISREFHAG	ISREFHA	ISREFH	ISREF			752.4	16700	1	751.4	17.99	ISREFH water loss					813.43	80000	1	812.43		ISREFHA CO loss
							SREFHAGKFI	SREFHAGKF	SREFHAGK	SREFHAG	SREFHA	SREFH			742.4	13900	1	741.4	27.99	ISREFH CO loss					404.22	213000	2	806.44		?
							REFHAGKFIS	REFHAGKFI	REFHAGKF	REFHAGK	REFHAG	REFHA			728.35	13900	1	727.35		SREFHA					806.43	61900	1	805.43		?
							EFHAGKFISR	EFHAGKFIS	EFHAGKFI	EFHAGKF	EFHAGK	EFHAG			657.31	20200	1	656.31		SREFH					802.39	365000	1	801.39		?
							FHAGKFISRE	FHAGKFISR	FHAGKFIS	FHAGKFI	FHAGKF	FHAGK			650.36	10900	1	649.36		?					800.44	206000	1	799.44		?
							HAGKFISREF	HAGKFISRE	HAGKFISR	HAGKFIS	HAGKFI	HAGKF			633.34	14900	1	632.34		FISRE or ISREF					398.71	644000	2	795.42		?
							AGKFISREFH	AGKFISREF	AGKFISRE	AGKFISR	AGKFIS	AGKFI			629.31	10100	1	628.31	28	SREFH CO loss					796.42	67100	1	795.42		?
															605.34	10700	1	604.34	28	FISRE or ISREF CO loss					789.4	40800	1	788.4		?
							all w/o water	9	8	7	6	5													393.19	821000	2	784.38		SREFHAG
							(i.e., cyclic opened)	1143.58	1006.52	859.455	730.413	574.312													785.37	472000	1	784.37		SREFHAG
								1157.6	1086.56	949.502	802.434	673.391													780.4	334000	1	779.4		FISREF
								1044.51	987.493	916.456	779.397	632.328													390.21	123000	2	778.42		?
								1067.55	897.446	840.424	769.387	632.328													386.73	281000	2	771.46		?
								1101.54	954.467	784.362	727.34	656.303													772.44	216000	1	771.44		?
								1127.59	1014.5	867.435	697.33	640.308			precursor	397.99		c = cyclic peptide fragments							385.7	504000	2	769.4		ISREFH
								1058.52	971.487	858.402	711.334	541.228			for linear	397.88		linear peptide fragments marked in red							770.39	213000	1	769.39		ISREFH
								1085.58	929.476	842.444	729.36	582.291			RT 4.23-89.76 min										384.74	203000	2	767.48		?
								1067.55	938.509	782.408	695.376	582.291			Set a cutoff of 3.5e04			Set a cutoff of 1e04							762.39	65400	1	761.39		?
								1077.56	930.492	801.45	645.349	558.317			m/z	I	z	m	diff	assignmt					378.21	127000	2	754.42		?
															358.87	47400	3	1073.61		cGKFISREFH CO loss					752.4	348000	1	751.4		ISREFH water loss
															537.28	102000	2	1072.56		?					376.23	214000	2	750.46		?
															353.19	39400	3	1056.57		?					371.7	1330000	2	741.4		?
															503.76	655000	2	1005.52		FISREFHA linear					742.4	221000	1	741.4		ISREFH CO loss
															494.75	53500	2	987.5		cFISREFHA					364.68	353000	2	727.36		SREFHA
															937.52	27100	1	936.52		cGKFISREF CO loss					728.35	285000	1	727.35		SREFHA
															468.24	167000	2	934.48		?					362.7	123000	2	723.4		?
															917.46	25600	1	916.46		cFISREFH					700.36	182000	1	699.36		?
															459.23	189000	2	916.46		cFISREFH					700.36	182000	1	699.36		SREFHA CO loss
															889.48	27700	1	888.48		cAGKFISRE					687.35	241000	1	686.35		?
															445.24	1110000	2	888.48		cAGKFISRE					687.35	241000	1	686.35		?
															869.42	30100	1	868.42		?					685.38	116000	1	684.38		?
															859.44	254000	1	858.44		ISREFHA linear					668.33	66900	1	667.33		?
															430.22	342000	2	858.44		ISREFHA linear					659.36	250000	1	658.36		?
															421.22	14000	2	840.44		cISREFHA					658.36	150000	1	657.36		?
															841.42	13100	1	840.42		cISREFHA					329.16	781000	2	656.32		SREFH
															818.45	31600	1	817.45		cGKFISRE					657.31	411000	1	656.31		SREFH
															797.43	21200	1	796.43		?					650.36	17500	1	649.36		?
															394.71	75600	2	787.42		?					650.36	175000	1	649.36		?
															788.4	29100	1	787.4		?					640.29	48700	1	639.29		?
															780.4	923000	1	779.4		cFISREF					633.33	537000	1	632.33		ISREF
															385.7	104000	2	769.4		cISREFH					633.33	537000	1	632.33		FISRE or ISREF
															770.39	40000	1	769.39		cISREFH					315.16	1180000	2	628.32		SREFH CO loss
															762.39	29600	1	761.39		?					629.31	346000	1	628.31		SREFH CO loss
															376.71	139000	2	751.42		cISREFH water loss					615.32	46000	1	614.32		?
															752.41	767000	1	751.41		cISREFH water loss					612.29	50800	1	611.29		?
															746.36	838000	1	745.36		SREFHA linear					605.34	456000	1	604.34		FISRE or ISREF CO loss
															373.68	118000	2	745.36		SREFHA linear					540.29	110000	1	539.29		?
															372.71	32000	2	743.42		?
															742.4	96400	1	741.4		cISREFH CO loss
															371.7	493000	2	741.4		cISREFH CO loss
															728.35	37200	1	727.35		cSREFHA
															362.7	26400	2	723.4		cSREFHA
															715.04	20100	1	714.04		?
															675.32	91300	1	674.32		?
															659.32	48300	1	658.32		REFHA linear
															657.31	89400	1	656.31		cSREFH					RT 33.75-40.52 min
															650.36	205000	1	649.36		?					precursor	617.33		c = cyclic peptide fragments
															633.33	586000	1	632.33		cFISRE or cISREF					linear Ac	617.322		linear peptide fragments marked in red
															315.16	59600	2	628.32		cSREFH CO loss					I(precursor)	327000
															629.31	316000	1	628.31		cSREFH CO loss					Set a cutoff of 1e05
															615.32	16300	1	614.32		?					m/z	I	z	m	diff	assignmt
															605.34	317000	1	604.34		cFISRE or ISREF CO loss				low 1st peak	608.31	32000	2	1214.62		cGKFISREFHA (or linear water loss)
															569.47	13300	1	568.47		?					572.8	99700	2	1143.6		cGK(Ac)FISREFH (or linear water loss with Ac)
															520.25	83500	1	519.25		?					558.8	196000	2	1115.6		cKFISREFHA (or linear water loss)
																								low 1st peak	537.3	23700	2	1072.6		?
																									1005.52	134000	1	1004.52		?
																									858.45	124000	1	857.45		?
																									745.37	107000	1	744.37		?

### Sheet: Sheet4
A	C3H5NO	3	5	1	1	71.0371										C	12
R	C6H12N4O	6	12	4	1	156.101										H	1.00783
N	C4H6N2O2	4	6	2	2	114.043										N	14.0031
D	C4H5NO3	4	5	1	3	115.027										O	15.9949
C	C3H5NOS	3	5	1	1	71.0371
Q	C5H8N2O2	5	8	2	2	128.059										H2O	18.0106
E	C5H7NO3	5	7	1	3	129.043
G	C2H3NO	2	3	1	1	57.0215
H	C6H7N3O	6	7	3	1	137.059
I	C6H11NO	6	11	1	1	113.084
L	C6H11NO	6	11	1	1	113.084
K	C6H12N2O	6	12	2	1	128.095
M	C5H9NOS	5	9	1	1	99.0684
F	C9H9NO	9	9	1	1	147.068
P	C5H7NO	5	7	1	1	97.0528
S	C3H5NO2	3	5	1	2	87.032
T	C4H7NO2	4	7	1	2	101.048
W	C11H10N2O	11	10	2	1	186.079
Y	C9H9NO2	9	9	1	2	163.063
V	C5H9NO	5	9	1	1	99.0684
